# Sex-specific glycosylation of secreted immunomodulatory proteins in the filarial nematode *Brugia malayi*

**DOI:** 10.1101/2021.02.24.432741

**Authors:** Joseph Koussa, Burcu Vitrinel, Peter Whitney, Brian Kasper, Lara K. Mahal, Christine Vogel, Sara lustigman, Kourosh Salehi-Ashtiani, Elodie Ghedin

## Abstract

The extended persistence of filarial nematodes within a host suggests immunomodulatory mechanisms that allow the parasites to resist or evade the host immune response. There is increasing evidence for immunomodulatory glycans expressed by a diversity of parasitic worms. In this study, we integrate multiple layers of the host-parasite interface to investigate the glycome of a model filarial parasite, *Brugia malayi*. We report a significant overrepresentation of terminal GalNAc moieties in adult female worms coupled with an overall upregulation in O-glycosylation, T-antigen expression, and a bias for galactose containing glycans. Adult males preferentially displayed a bias for terminal GlcNAc containing glycans, and fucosylated epitopes. Subsequent proteomic analysis confirmed sex-biases in protein glycosylation and highlighted the sex-specific glycosylation of well characterized immunomodulators expressed and secreted by *B. malayi*. We identify sex-specific effectors at that interface and suggest approaches to selectively interfere with the parasitic life cycle and potentially control transmission.
