## Supplementary material for "Sex-specific glycosylation of secreted immunomodulatory proteins in the filarial nematode *Brugia malayi*": Supp_Table_S2

### Sheet: Supp.Table.S2a
Table S2a. Full list of B. malayi genes functionnaly identified to be glycosylation related by multiple functionnal annotation tools
Gene names	description
Bm1127	Is predicted to have galactosyltransferase activity.
Bm11156	Is predicted to encode a protein with the following domains: Ricin B, lectin domain\; Glycosyltransferase 2-like\; Nucleotide-diphospho-sugar transferases\; and Ricin B-like lectins.
Bm7325	Is enriched in digestive tract based on proteomic studies. Is predicted to encode a protein with the following domains: Ricin B, lectin domain\; Glycosyltransferase 2-like\; Nucleotide-diphospho-sugar transferases\; and Ricin B-like lectins.
Bm8305	Is predicted to encode a protein with the following domains: Ricin B, lectin domain\; Glycosyltransferase 2-like\; Nucleotide-diphospho-sugar transferases\; and Ricin B-like lectins.
Bm6566	Is affected by 20-hydroxyecdysone based on proteomic studies. Is predicted to encode a protein with the following domains: Ricin B, lectin domain\; Glycosyltransferase 2-like\; Nucleotide-diphospho-sugar transferases\; and Ricin B-like lectins.
Bm4696	Is predicted to encode a protein with the following domains: Ricin B, lectin domain\; Glycosyltransferase 2-like\; Nucleotide-diphospho-sugar transferases\; and Ricin B-like lectins.
Bm7136	Is predicted to encode a protein with the following domains: Ricin B, lectin domain\; Glycosyltransferase 2-like\; Nucleotide-diphospho-sugar transferases\; and Ricin B-like lectins.
Bm6482	Is enriched in reproductive tract based on proteomic studies. Is predicted to encode a protein with the following domains: Ricin B, lectin domain\; Glycosyltransferase 2-like\; Nucleotide-diphospho-sugar transferases\; and Ricin B-like lectins.
Bm6600	Is predicted to encode a protein with the following domains: Ricin B, lectin domain\; Glycosyltransferase 2-like\; Nucleotide-diphospho-sugar transferases\; and Ricin B-like lectins.
Bm6978	Is predicted to encode a protein with the following domains: Glycosyltransferase 2-like and Nucleotide-diphospho-sugar transferases.
Bm2667	Is predicted to have glycoprotein-N-acetylgalactosamine 3-beta-galactosyltransferase activity.
Bm6592	Is predicted to encode a protein with the following domains: Ricin B, lectin domain\; Glycosyltransferase 2-like\; Nucleotide-diphospho-sugar transferases\; and Ricin B-like lectins.
Bm5267	Is predicted to have voltage-gated chloride channel activity.
Bm6564	Is predicted to encode a protein with the following domains: WD40 repeat\; Quinoprotein alcohol dehydrogenase-like superfamily\; WD40\/YVTN repeat-like-containing domain superfamily\; P-loop containing nucleoside triphosphate hydrolase\; and WD40-repeat-containing domain superfamily.
Bm2954	Is predicted to have alpha-1,6-mannosylglycoprotein 6-beta-N-acetylglucosaminyltransferase activity.
Bm2592	Is predicted to encode a protein with the following domains: DEP domain\; Dishevelled family\; Dishevelled-related protein\; PDZ superfamily\; Winged helix-like DNA-binding domain superfamily\; and Winged helix DNA-binding domain superfamily.
Bm4256	Is predicted to have carbohydrate binding activity and hydrolase activity, hydrolyzing O-glycosyl compounds.
Bm6942	Is predicted to have UDP-N-acetylglucosamine-dolichyl-phosphate N-acetylglucosaminephosphotransferase activity and phospho-N-acetylmuramoyl-pentapeptide-transferase activity.
Bm5986	Is predicted to have dolichyl-phosphate-glucose-glycolipid alpha-glucosyltransferase activity.
Bm2953	Is predicted to encode a protein with the following domains: DnaJ domain\; Tetratricopeptide-like helical domain superfamily\; Tetratricopeptide repeat\; and Chaperone J-domain superfamily.
Bm3222	Is predicted to have GDP-Man:Man1GlcNAc2-PP-Dol alpha-1,3-mannosyltransferase activity.
Bm13328	Is predicted to encode a protein with the following domain: Glycosyl transferase family 54.
Bm6885	Is predicted to have dolichol kinase activity.
Bm4956	Is predicted to have mannosyltransferase activity.
Bm5925	Is predicted to have dolichyl-diphosphooligosaccharide-protein glycotransferase activity.
Bm7113	Is predicted to have transferase activity, transferring glycosyl groups.
Bm5524	Is predicted to have calcium ion binding activity and mannosyl-oligosaccharide 1,2-alpha-mannosidase activity.
Bm4275	Is predicted to have L-ascorbic acid binding activity\; iron ion binding activity\; and oxidoreductase activity, acting on paired donors, with incorporation or reduction of molecular oxygen.
Bm8617	Is predicted to have transferase activity, transferring glycosyl groups.
Bm6053	Is predicted to have acetylglucosaminyltransferase activity.
Bm7363	Is predicted to have transferase activity, transferring glycosyl groups.
Bm4640	Is predicted to have transferase activity, transferring glycosyl groups.
Bm2217	Is predicted to have fucosyltransferase activity.
Bm5648	Is predicted to encode a protein with the following domain: Fukutin-related.
Bm4952	Is predicted to have transferase activity, transferring glycosyl groups.
Bm7663	Is predicted to have galactosylgalactosylxylosylprotein 3-beta-glucuronosyltransferase activity.
Bm4203	Is predicted to have acetylglucosaminyltransferase activity.
Bm17999	Is predicted to have acetylglucosaminyltransferase activity.
Bm3134	Is predicted to have mannosyl-glycoprotein endo-beta-N-acetylglucosaminidase activity.
Bm6173	Is predicted to have alpha-L-fucosidase activity.
Bm5792	Is predicted to have beta-N-acetylhexosaminidase activity.
Bm5835	Is predicted to have beta-galactosidase activity.
Bm9778	Is predicted to have alpha-mannosidase activity and carbohydrate binding activity.
Bm6281	Is predicted to have glucosylceramidase activity.
Bm5202	Is predicted to have hydrolase activity.
Bm4197	Is predicted to have alpha-mannosidase activity and carbohydrate binding activity.
Bm6721	Is predicted to have hexosaminidase activity.
Bm2811	Is predicted to encode a protein with the following domain: Dymeclin.
Bm3412	Is enriched in reproductive tract based on proteomic studies. Is predicted to encode a protein with the following domains: Cwf19-like protein, C-terminal domain-2\; Cwf19-like, C-terminal domain-1\; and Cwf19-like protein.
Bm5159	Is predicted to have acetylgalactosaminyltransferase activity.
Bm5985	Is predicted to have acetylgalactosaminyltransferase activity.
Bm8754	Is predicted to have acetylglucosaminyltransferase activity and protein xylosyltransferase activity.
Bm522	Is predicted to have DNA binding activity.
Bm6360	Is predicted to have sulfotransferase activity.
Bm17077	Is predicted to have nucleic acid binding activity.
Bm1737	Is predicted to have heparosan-N-sulfate-glucuronate 5-epimerase activity.
Bm3182	Is predicted to have [heparan sulfate]-glucosamine N-sulfotransferase activity and hydrolase activity.
Bm2588	Is predicted to have sulfotransferase activity.
Bm4732	Is predicted to have glucuronosyltransferase activity.
Bm3980	Is predicted to have sulfotransferase activity.
Bm8888	Is predicted to encode a protein with the following domains: Leucine-rich repeat\; Leucine-rich repeat, typical subtype\; BspA type Leucine rich repeat region\; and Leucine-rich repeat domain superfamily.
Bm6131	Is predicted to have calcium ion binding activity.
Bm5757	Is predicted to have galactosyltransferase activity.
Bm11663	Is predicted to have sulfotransferase activity.
Bm2901	Is predicted to encode a protein with the following domain: Sugar phosphate transporter domain.
Bm3309	Is predicted to have calcium ion binding activity.
Bm12811	Is predicted to have ATP binding activity\; glucose binding activity\; and hexokinase activity.
Bm10227	Is predicted to have ATP binding activity\; glucose binding activity\; and hexokinase activity.
Bm5999	Is predicted to encode a protein with the following domains: Inositol polyphosphate-related phosphatase\; Endonuclease\/exonuclease\/phosphatase\; and Endonuclease\/exonuclease\/phosphatase superfamily.
Bm6987	Is predicted to have transferase activity.
Bm13899	Is predicted to have dolichyl-diphosphooligosaccharide-protein glycotransferase activity.
Bm3583	Is predicted to encode a protein with the following domain: ER membrane protein complex subunit 8\/9.
Bm3042	Is predicted to have calcium ion binding activity and mannosyl-oligosaccharide 1,2-alpha-mannosidase activity.
Bm13977	Is predicted to encode a protein with the following domain: Dolichyl-diphosphooligosaccharide--protein glycosyltransferase 48kDa subunit.
Bm7534	Is predicted to encode a protein with the following domains: Oligosaccharyl transferase complex, subunit OST3\/OST6 and Thioredoxin-like superfamily.
Bm3928	Is predicted to encode a protein with the following domains: Ubiquitin-conjugating enzyme E2 and Ubiquitin-conjugating enzyme\/RWD-like.
Bm17378	Is predicted to have transferase activity, transferring hexosyl groups.
Bm8883	N.A.
Bm14052	Is predicted to have transferase activity, transferring hexosyl groups.
Bm13940	Is predicted to have oligosaccharyl transferase activity.
Bm4702	Is predicted to encode a protein with the following domains: Glycosyltransferase 2-like and Nucleotide-diphospho-sugar transferases.
Bm3006	Is predicted to have metal ion binding activity.
Bm9516	Is predicted to have oligosaccharyl transferase activity.
Bm7350	Is predicted to have calcium ion binding activity.
Bm6130	Is predicted to have 2 iron, 2 sulfur cluster binding activity.
Bm2704	Is predicted to encode a protein with the following domains: WD40\/YVTN repeat-like-containing domain superfamily\; Anaphase-promoting complex subunit 4, WD40 domain\; Vacuolar protein sorting-associated protein 8, central domain\; and WD40-repeat-containing domain superfamily.
Bm4815	Is predicted to have transferase activity, transferring glycosyl groups.
Bm5217	Is predicted to have ATP binding activity\; DNA binding activity\; and DNA topoisomerase type II (double strand cut, ATP-hydrolyzing) activity.
Bm10719	Is affected by ivermectin based on RNA-seq studies.
Bm4692	Is predicted to have ATP binding activity and protein kinase activity.
Bm5205	Is predicted to encode a protein with the following domain: Clc protein-like.
Bm17065	N.A.
Bm3846	Is predicted to encode a protein with the following domains: WD40 repeat\; WD40\/YVTN repeat-like-containing domain superfamily\; G-protein beta WD-40 repeat\; WDR48\/Bun107\; and WD40-repeat-containing domain superfamily.
Bm675	Is predicted to encode a protein with the following domain: Galactose-binding-like domain superfamily.
Bm3148	Is predicted to have calcium ion binding activity.
Bm6896	Is predicted to have transferase activity, transferring acyl groups other than amino-acyl groups.
Bm5329	Is predicted to have transferase activity, transferring glycosyl groups.
Bm4484	Is predicted to have ATP binding activity\; microtubule binding activity\; and microtubule motor activity.
Bm4703	Is predicted to encode a protein with the following domains: WD40 repeat\; WD40\/YVTN repeat-like-containing domain superfamily\; G-protein beta WD-40 repeat\; and WD40-repeat-containing domain superfamily.
Bm2702	Is predicted to encode a protein with the following domains: RGS domain and RGS domain superfamily.
Bm5794	Is predicted to have ATP binding activity\; adenylylsulfate kinase activity\; and sulfate adenylyltransferase (ATP) activity.
Bm10041	N.A.
Bm8788	Is predicted to encode a protein with the following domains: Syndecan\; Neurexin\/syndecan\/glycophorin C\; Syndecan\/Neurexin domain\; and Syndecan, invertebrate.
Bm7565	Is predicted to have calcium ion binding activity.
Bm4374	Is predicted to encode a protein with the following domain: UAA transporter.
Bm5351	Is predicted to have nucleic acid binding activity.
Bm1685	Is predicted to have 1-phosphatidylinositol-3-kinase activity.
Bm12915	Is predicted to encode a protein with the following domains: Cysteine-rich flanking region, C-terminal\; Immunoglobulin subtype 2\; Immunoglobulin subtype\; Immunoglobulin I-set\; Immunoglobulin-like fold\; Leucine-rich repeat domain superfamily\; and Immunoglobulin-like domain superfamily.
Bm4528	Is predicted to have ATP binding activity\; ATPase activity\; and ATPase-coupled transmembrane transporter activity.
Bm10018	N.A.
Bm13946	Is predicted to have glucose-6-phosphate isomerase activity.
Bm13954	Is predicted to have phosphoacetylglucosamine mutase activity.
Bm10031	Is predicted to have catalytic activity and coenzyme binding activity.
Bm1963	Is predicted to have mannose-6-phosphate isomerase activity and zinc ion binding activity.
Bm13978	Is predicted to have mannose-6-phosphate isomerase activity and zinc ion binding activity.
Bm14027	Is predicted to have phosphomannomutase activity.
Bm13831	Is predicted to have nucleotidyltransferase activity.
Bm6614	Is predicted to have nucleotidyltransferase activity.
Bm2907	Is predicted to have GDP-mannose 4,6-dehydratase activity.
Bm5169	Is predicted to have catalytic activity and coenzyme binding activity.
Bm8557	Is predicted to have 6-phosphofructokinase activity and ATP binding activity.
Bm7088	Is predicted to have 6-phosphofructokinase activity and ATP binding activity.
Bm7089	Is predicted to have 6-phosphofructokinase activity and ATP binding activity.
Bm13850	Is predicted to have fructose 1,6-bisphosphate 1-phosphatase activity.
Bm5204	Is predicted to have oxidoreductase activity.
Bm6484	Is predicted to have oxidoreductase activity.
Bm5580	Is predicted to have fructose-bisphosphate aldolase activity.
Bm3135	Is predicted to have fructose-bisphosphate aldolase activity.
Bm13880	Is predicted to have triose-phosphate isomerase activity.
Bm6148	Is predicted to have glycerone kinase activity.
Bm1861	Is predicted to have carbohydrate binding activity and isomerase activity.
Bm2807	Is predicted to have UDP-glucose 4-epimerase activity.
Bm13963	Is predicted to have UTP:glucose-1-phosphate uridylyltransferase activity.
Bm13746	Is predicted to have intramolecular transferase activity, phosphotransferases.
Bm6539	Is predicted to have intramolecular transferase activity, phosphotransferases.
Bm10357	Is predicted to have transferase activity, transferring glycosyl groups.
Bm5229	Is predicted to have carbohydrate binding activity and hydrolase activity, hydrolyzing O-glycosyl compounds.
Bm5065	Is predicted to encode a protein with the following domain: Oligosaccharide biosynthesis protein Alg14-like.
Bm18129	N.A.
Bm3675	Is affected by 20-hydroxyecdysone based on RNA-seq studies. Is predicted to encode a protein with the following domain: Dolichol-phosphate mannosyltransferase subunit 3.
Bm6016	Is predicted to have mannosyltransferase activity.
Bm1776	Is enriched in body wall based on proteomic studies. Is predicted to encode a protein with the following domains: Glycosyl transferase, family 1 and ALG11 mannosyltransferase, N-terminal.
Bm2182	Is predicted to have mannosyltransferase activity.
Bm7406	Is predicted to have dolichyl-pyrophosphate Man7GlcNAc2 alpha-1,6-mannosyltransferase activity.
Bm2083	Is predicted to have dolichyl pyrophosphate Glc1Man9GlcNAc2 alpha-1,3-glucosyltransferase activity.
Bm5031	Is predicted to encode a protein with the following domain: Dolichyl-diphosphooligosaccharide--protein glycosyltransferase subunit Swp1.
Bm3361	Is predicted to have mannosyl-oligosaccharide glucosidase activity.
Bm5050	Is predicted to have acetylglucosaminyltransferase activity.
Bm4567	Is predicted to have alpha-mannosidase activity and carbohydrate binding activity.
Bm1934	Is predicted to have alpha-1,6-mannosylglycoprotein 2-beta-N-acetylglucosaminyltransferase activity.
Bm2138	Is predicted to encode a protein with the following domains: SH3 domain and SH3-like domain superfamily.
Bm5123	Is enriched in digestive tract based on proteomic studies. Is predicted to encode a protein with the following domains: FAM3 family and ILEI\/PANDER domain.
Bm4993	Is predicted to encode a protein with the following domain: GDP-fucose protein O-fucosyltransferase.
Bm3050	Is predicted to encode a protein with the following domain: Glycosyl transferase, family 25.
Bm7274	Is predicted to have galactosyltransferase activity.
Bm3322	Is predicted to have glucuronosyltransferase activity.
Bm10349	Is predicted to have glucuronosyltransferase activity.
Bm7253	Is predicted to have hydrolase activity, hydrolyzing O-glycosyl compounds.
Bm3057	Is predicted to encode a protein with the following domains: Glycosyl transferase, family 1 and Glycosyltransferase subfamily 4-like, N-terminal domain.
Bm5863	Is predicted to have phosphatidylinositol N-acetylglucosaminyltransferase activity.
Bm6741	Is predicted to encode a protein with the following domains: N-acetylglucosaminyl phosphatidylinositol deacetylase-related and Putative deacetylase LmbE-like domain superfamily.
Bm1821	Is predicted to have transferase activity, transferring hexosyl groups.
Bm6800	Is predicted to have sulfuric ester hydrolase activity and transferase activity.
Bm10636	Is enriched in reproductive tract based on proteomic studies.
Bm2424	Is predicted to have transferase activity, transferring phosphorus-containing groups.
Bm3795	Is predicted to encode a protein with the following domain: GPI transamidase component Gaa1.
Bm13834	Is predicted to have GPI-anchor transamidase activity and peptidase activity.
Bm5798	Is predicted to encode a protein with the following domain: Phosphatidylinositol-glycan biosynthesis class S protein.
Bm3419	Is predicted to encode a protein with the following domain: GPI transamidase component PIG-T.
Bm5915	Is predicted to encode a protein with the following domain: GPI transamidase subunit PIG-U.
Bm5838	Is predicted to have hydrolase activity, acting on ester bonds.
Bm3669	Is predicted to have mannose-ethanolamine phosphotransferase activity.
Bm10555	Is predicted to have galactosyltransferase activity.
Bm6024	Is predicted to have acetyl-CoA transmembrane transporter activity.
Bm10520	Is predicted to have hexosaminidase activity.
Bm6454	Is predicted to have hexosaminidase activity.
Bm4424	Is predicted to have alpha-mannosidase activity and carbohydrate binding activity.
Bm2542	Is predicted to have hydrolase activity, hydrolyzing O-glycosyl compounds.
Bm3511	Is predicted to have mannosyltransferase activity.
Bm13907	Is predicted to have mannosyltransferase activity and translation initiation factor activity.
Bm5528	Is predicted to have 1,4-alpha-glucan branching enzyme activity\; cation binding activity\; and hydrolase activity, hydrolyzing O-glycosyl compounds.
Bm2732	Is predicted to have NAD+ ADP-ribosyltransferase activity.
Bm3097	Is predicted to have NAD+ ADP-ribosyltransferase activity.
Bm7037	Is predicted to have DNA binding activity\; NAD+ ADP-ribosyltransferase activity\; and zinc ion binding activity.
Bm4204	Is predicted to have UDP-glucose:glycoprotein glucosyltransferase activity.
Bm13892	Is predicted to encode a protein with the following domains: Phosphoribosyltransferase domain and Phosphoribosyltransferase-like.
Bm6012	Is predicted to have transferase activity, transferring hexosyl groups.
Bm5241	Is predicted to have 4-alpha-glucanotransferase activity and amylo-alpha-1,6-glucosidase activity.
Bm6588	Is predicted to have glycogen (starch) synthase activity.
Bm7873	Is predicted to have glycogen (starch) synthase activity.
Bm7250	Is predicted to have hypoxanthine phosphoribosyltransferase activity.
Bm10484	Is predicted to have nicotinate-nucleotide diphosphorylase (carboxylating) activity.
Bm5692	Is predicted to have dolichyl-phosphate-mannose-glycolipid alpha-mannosyltransferase activity.
Bm5636	Is predicted to have orotate phosphoribosyltransferase activity and orotidine-5'-phosphate decarboxylase activity.
Bm5931	Is predicted to have glycogen phosphorylase activity and pyridoxal phosphate binding activity.
Bm4756	Is predicted to have purine-nucleoside phosphorylase activity.
Bm17410	Is predicted to have uridine phosphorylase activity.
Bm1704	Is predicted to have galactoside 2-alpha-L-fucosyltransferase activity.
Bm2923	Is predicted to have galactosylgalactosylxylosylprotein 3-beta-glucuronosyltransferase activity.
Bm4599	Is predicted to have fucosyltransferase activity.
Bm4929	Is predicted to have fucosyltransferase activity.
Bm7530	Is predicted to have galactosyltransferase activity.
Bm7837	Is predicted to have fucosyltransferase activity.
Bm8008	Is predicted to have galactosylgalactosylxylosylprotein 3-beta-glucuronosyltransferase activity.
Bm9174	Is predicted to have galactosyltransferase activity.
Bm9332	Is predicted to have galactosyltransferase activity.
Bm10026	Is predicted to have fucosyltransferase activity.
Bm13065	Is predicted to have galactosyltransferase activity.
Bm13957	Is predicted to have dolichyl pyrophosphate Man9GlcNAc2 alpha-1,3-glucosyltransferase activity.
Bm6900	Is predicted to encode a protein with the following domain: Oligosaccharyltransferase complex subunit.
Bm1683	Is predicted to have 3-oxo-5-alpha-steroid 4-dehydrogenase activity.
Bm7665	Is predicted to have calcium ion binding activity.
Bm1843	Is predicted to have hydrolase activity.
Bm3139	Is predicted to have phosphatidylinositol N-acetylglucosaminyltransferase activity.
Bm4227	Is predicted to encode a protein with the following domains: Glycosylphosphatidylinositol-mannosyltransferase I, PIG-X\/PBN1 and Phosphatidylinositol-glycan biosynthesis class X protein.
Bm5161	Is predicted to encode a protein with the following domain: Per1-like.
Bm7272	Is predicted to have transferase activity, transferring acyl groups.
Bm9443	Is predicted to encode a protein with the following domains: Metallo-dependent phosphatase-like and PGAP5\/Cdc1\/Ted1.
Bm11952	Is predicted to have transferase activity, transferring acyl groups.
Bm18036	Is predicted to encode a protein with the following domain: GPI biosynthesis protein Pig-F.
Bm3610	Is predicted to have acetylglucosaminyltransferase activity.
Bm5268	Is predicted to have acetylglucosaminyltransferase activity.
Bm7559	Is predicted to have queuine tRNA-ribosyltransferase activity.
Bm4949	Is predicted to have sulfuric ester hydrolase activity.
Bm1716	Is predicted to have S-methyl-5-thioadenosine phosphorylase activity.
Bm4461	Is predicted to have transferase activity, transferring glycosyl groups.
Bm4607	Is predicted to have transferase activity, transferring glycosyl groups.
Bm6128	Is predicted to have transferase activity, transferring glycosyl groups.
Bm6257	Is predicted to have transferase activity, transferring glycosyl groups.
Bm9737	Is predicted to have transferase activity, transferring hexosyl groups.
Bm6467	Is predicted to have transferase activity, transferring pentosyl groups.
Bm6468	Is predicted to have transferase activity, transferring pentosyl groups.
Bm1815	Is predicted to have beta-1,4-mannosyltransferase activity.
Bm3890	Is predicted to have transferase activity, transferring alkyl or aryl (other than methyl) groups.
Bm2136	Is predicted to have GDP-D-glucose phosphorylase activity.
Bm7916	Is predicted to have alpha-mannosidase activity and carbohydrate binding activity.
Bm5399	Is enriched in digestive tract based on proteomic studies. Is predicted to encode a protein with the following domain: Intraflagellar transport protein 52 homolog.
Bm16951	N.A.
Bm6655	Is predicted to encode a protein with the following domain: PIG-P.
Bm2929	Is predicted to have voltage-gated calcium channel activity.
Bm6397	Is predicted to be a structural constituent of nuclear pore.
Bm2312	Is predicted to encode a protein with the following domain: Glycosyltransferase family 92.
Bm3441	Is predicted to encode a protein with the following domain: Glycosyltransferase family 92.
Bm11045	Is predicted to have catalytic activity.
Bm12499	Is predicted to have catalytic activity.
Bm3585	Is predicted to encode a protein with the following domain: Protein of unknown function DUF273.
Bm551	Is predicted to encode a protein with the following domain: Protein of unknown function DUF273.
Bm13773	Is predicted to have GDP-Man:Man1GlcNAc2-PP-Dol alpha-1,3-mannosyltransferase activity.
Bm4936	Is predicted to encode a protein with the following domain: Nucleotide-diphospho-sugar transferases.
Bm3788	Is predicted to have inositol 1,4,5 trisphosphate binding activity and inositol 1,4,5-trisphosphate-sensitive calcium-release channel activity.
Bm4999	Is predicted to have calcium ion binding activity and ryanodine-sensitive calcium-release channel activity.
Bm5370	Is predicted to encode a protein with the following domains: MIR motif and Mir domain superfamily.
Bm13679	Is predicted to have protein disulfide isomerase activity.
Bm16931	Is predicted to encode a protein with the following domains: Thioredoxin domain and Thioredoxin-like superfamily.
Bm1792	Is predicted to have isomerase activity.
Bm2197	Is predicted to have protein disulfide isomerase activity.
Bm4630	Is predicted to have protein disulfide isomerase activity.
Bm6629	Is predicted to encode a protein with the following domains: DnaJ domain\; Thioredoxin domain\; Thioredoxin-like superfamily\; and Chaperone J-domain superfamily.
Bm8018	Is predicted to encode a protein with the following domains: Oligosaccharyl transferase complex, subunit OST3\/OST6 and Oligosaccharyltransferase complex subunit OSTC.
Bm9680	Is affected by 20-hydroxyecdysone and ivermectin based on proteomic and RNA-seq studies. Is predicted to encode a protein with the following domains: Thioredoxin domain and Thioredoxin-like superfamily.
Bm5627	Is affected by ivermectin based on RNA-seq studies. Is predicted to encode a protein with the following domains: Oligosaccaryltransferase and Oligosaccharyltransferase subunit ost4p superfamily.
Bm4496	Is predicted to encode a protein with the following domains: Transglutaminase-like\; Peptide N glycanase, PAW domain\; Galactose-binding-like domain superfamily\; Thioredoxin domain\; Thioredoxin-like superfamily\; PAW domain superfamily\; and Papain-like cysteine peptidase superfamily.
Bm2199	Is predicted to have calmodulin binding activity and catalytic activity.
Bm7002	Is predicted to have calmodulin binding activity and catalytic activity.
Bm10739	Is predicted to have chitin binding activity.
Bm2753	Is predicted to have chitin binding activity.
Bm3174	Is predicted to have chitin binding activity.
Bm8301	Is predicted to have chitin binding activity.
Bm9336	Is predicted to have chitin binding activity.
Bm965	Is predicted to have chitin binding activity.
Bm1194	N.A.
Bm5811	Is affected by ivermectin based on RNA-seq studies. Is predicted to encode a protein with the following domains: Ankyrin repeat\; Beta-hexosaminidase, bacterial type, N-terminal\; Ankyrin repeat-containing domain\; Beta-hexosaminidase-like, domain 2\; and Ankyrin repeat-containing domain superfamily.
Bm9431	Is predicted to have hydrolase activity, hydrolyzing O-glycosyl compounds.
Bm2376	Is predicted to encode a protein with the following domains: Domain of unknown function DB\; Fibronectin type III\; Immunoglobulin I-set\; Immunoglobulin-like fold\; Lustrin, cysteine-rich repeated\; Fibronectin type III superfamily\; and Immunoglobulin-like domain superfamily.
Bm8198	Is enriched in reproductive tract based on proteomic studies. Is predicted to encode a protein with the following domain: Maelstrom domain.
Bm2817	Is predicted to have calcium ion binding activity and mannosyl-oligosaccharide 1,2-alpha-mannosidase activity.
Bm3259	Is predicted to have calcium ion binding activity and mannosyl-oligosaccharide 1,2-alpha-mannosidase activity.
Bm7401	Is predicted to have calcium ion binding activity and mannosyl-oligosaccharide 1,2-alpha-mannosidase activity.
Bm5921	Is predicted to have hyalurononglucosaminidase activity.
Bm1535	Is predicted to have alpha,alpha-trehalase activity.
Bm2327	Is predicted to have alpha,alpha-trehalase activity.
Bm3379	Is predicted to have alpha,alpha-trehalase activity.
Bm5570	Is predicted to have alpha,alpha-trehalase activity.
Bm6193	Is predicted to have alpha,alpha-trehalase activity.
Bm9892	Is predicted to have hydrolase activity, acting on glycosyl bonds.

### Sheet: Supp.Table.S2b
Table S2b. List of significantly differentially expressed B. malayi glycogenes
Gene_name	Log FC	Upregulation	Description
Bm4732	-2.65778	Upregulated in F120 (M120)	Glycosaminoglycan biosynthesis - heparan sulfate / heparin
Bm4999	-1.02702	Upregulated in F120 (M120)	ryanodine receptor 2
Bm2376	-0.986676	Upregulated in F120 (M120)
Bm3148	-2.04258	Upregulated in F120 (M120)	Chondroitin sulfate proteoglycan 2
Bm2732	-1.01272	Upregulated in F120 (M120)	NAD+ ADP-ribosyltransferase activity
Bm2704	-0.612734	Upregulated in F120 (M120)	GDP-fucose protein O-fucosyltransferase 2/ o-linked fucose
Bm4204	-0.825772	Upregulated in F120 (M120)	UDP-glucose:glycoprotein glucosyltransferase
Bm12811	-1.51158	Upregulated in F120 (M120)	hexokinase
Bm4815	-0.918575	Upregulated in F120 (M120)	protein O-GlcNAc transferase/ O-linked GlcNac
Bm12499	-0.746215	Upregulated in F120 (M120)	trehalose phosphate
Bm4692	-1.10372	Upregulated in F120 (M120)	protein O-mannose kinase
Bm2592	-0.69007	Upregulated in F120 (M120)	Mannosyl-oligosaccharide glucosidase/ N-glycan precursor trimming
Bm3846	-0.847881	Upregulated in F120 (M120)
Bm9778	-1.17597	Upregulated in F120 (M120)	alpha-mannosidase
Bm4424	-2.6066	Upregulated in F120 (M120)	alpha-mannosidase
Bm6454	-0.91196	Upregulated in F120 (M120)	HEXosaminidase/paucimannose
Bm3309	-2.92498	Upregulated in F120 (M120)	Agrin
Bm6128	-1.23303	Upregulated in F120 (M120)	galactosyltransferase
Bm5794	-0.887475	Upregulated in F120 (M120)	3'-phosphoadenosine 5'-phosphosulfate synthase 2
Bm4949	-1.46476	Upregulated in F120 (M120)	heparan sulfate proteoglycan biosynthetic proces
Bm4703	-0.558778	Upregulated in F120 (M120)	Chondroitin sulfate synthase 1
Bm5838	-0.555788	Upregulated in F120 (M120)	GPI anchor synthesis
Bm10636	-0.763078	Upregulated in F120 (M120)	GPI anchor synthesis
Bm11156	-0.626088	Upregulated in F120 (M120)	mucin type O, Tn antigen enzyme
Bm6131	-1.61474	Upregulated in F120 (M120)	Hyaluronidase
Bm2199	-0.575147	Upregulated in F120 (M120)
Bm5123	-0.798503	Upregulated in F120 (M120)	beta-1,2-N-acetylglucosaminyltransferase/Mannose type O-glycan biosynthesis
Bm13831	-1.27347	Upregulated in F120 (M120)	mannose-1-phosphate guanylyltransferase/Fructose and mannose metabolism
Bm3379	-0.746971	Upregulated in F120 (M120)	trehalase
Bm6566	-0.49496	Upregulated in F120 (M120)	mucin type O, Tn antigen enzyme
Bm5648	-1.28642	Upregulated in F120 (M120)	fukutin/Mannose type O-glycan biosynthesis
Bm2929	-1.22823	Upregulated in F120 (M120)
Bm1963	-0.976296	Upregulated in F120 (M120)	mannose-6-phosphate isomerase/Fructose and mannose metabolism
Bm4696	-1.23734	Upregulated in F120 (M120)	mucin type O, Tn antigen enzyme
Bm8788	-3.00723	Upregulated in F120 (M120)	proteoglycan synthesis
Bm5050	-0.746704	Upregulated in F120 (M120)	alpha-1,3-mannosyl-glycoprotein beta-1,2-N-acetylglucosaminyltransferase
Bm8888	-1.8439	Upregulated in F120 (M120)	fibromodulin
Bm5985	-1.9687	Upregulated in F120 (M120)	Glycosaminoglycan biosynthesis - chondroitin sulfate / dermatan sulfate
Bm4952	-3.2977	Upregulated in F120 (M120)	Mannose type O-glycan biosynthesis
Bm1861	-1.26238	Upregulated in F120 (M120)	galactose metabolism
Bm7916	-1.25022	Upregulated in F120 (M120)	alpha-mannosidase
Bm6053	-1.88699	Upregulated in F120 (M120)	Glycosyltransferase that initiates the elongation of O-linked fucose
Bm12915	-1.06446	Upregulated in F120 (M120)	Decorin
Bm11663	-3.67179	Upregulated in F120 (M120)	Heparan SulphoTransferase
Bm3441	-1.96326	Upregulated in F120 (M120)	galactosyltransferases
Bm4197	-4.00449	Upregulated in F120 (M120)	alpha-mannosidase
Bm10018	-1.60061	Upregulated in F120 (M120)
Bm5399	-1.7544	Upregulated in F120 (M120)	EC:2.4.1.119, transfers the high-mannose sugar GlcNAc(2)-Man(9)-Glc(3) from a dolichol-linked donor to an asparagine acceptor in a consensus Asn-X-Ser/Thr motif.
Bm8883	-1.88912	Upregulated in F120 (M120)
Bm522	-3.09102	Upregulated in F120 (M120)	exostosin-2
Bm5580	1.83295	Upregulated in M120 (F120)	fructose-bisphosphate aldolase/ Fructose and mannose metabolism
Bm3610	7.21158	Upregulated in M120 (F120)	mucin type O
Bm5931	1.36349	Upregulated in M120 (F120)	glycogen phosphorylase/sugar metabolism
Bm10227	6.32151	Upregulated in M120 (F120)	hexokinase/Fructose and mannose metabolism
Bm17065	8.02032	Upregulated in M120 (F120)	Alpha-mannosidase
Bm7136	0.741735	Upregulated in M120 (F120)	mucin type O/ Tn antigen
Bm13963	0.987817	Upregulated in M120 (F120)	UTP--glucose-1-phosphate uridylyltransferase/ galactose metabolism
Bm5528	0.902903	Upregulated in M120 (F120)	1,4-alpha-glucan branching enzyme/sugar metabolism
Bm8557	1.89192	Upregulated in M120 (F120)	phosphofructokinase/ fructose and mannose metabolism
Bm5268	8.91323	Upregulated in M120 (F120)	mucin type O/core 6
Bm13328	0.731431	Upregulated in M120 (F120)	alpha-1,3-mannosylglycoprotein beta-1,4-N-acetylglucosaminyltransferase
Bm6173	1.03359	Upregulated in M120 (F120)	alpha-L-fucosidase
Bm7089	3.94335	Upregulated in M120 (F120)	6-phosphofructokinase/sugar metabolism
Bm9680	1.00973	Upregulated in M120 (F120)	The proteins in this family are part of a complex of eight ER proteins that transfers core oligosaccharide from dolichol carrier to Asn-X-Ser/Thr motifs/ endoplasmic reticulum resident protein 44
Bm13957	0.536155	Upregulated in M120 (F120)	alpha-1,3-glucosyltransferase
Bm6987	0.590053	Upregulated in M120 (F120)	dolichol-phosphate mannosyltransferase/ N glycan precursor
Bm4993	0.802311	Upregulated in M120 (F120)	o-linked Fucose/peptide-O-fucosyltransferase
Bm5229	1.92163	Upregulated in M120 (F120)	alpha-glucosidase/ galactose metabolism
Bm1843	0.635333	Upregulated in M120 (F120)	GPI anchor biosynthetic process
Bm13977	0.514097	Upregulated in M120 (F120)	oligosaccharyltransferase/ N glycan precursor
Bm7113	1.10857	Upregulated in M120 (F120)	beta-1,4-galactosyltransferase 3
Bm13892	0.537619	Upregulated in M120 (F120)	Adenine phosphoribosyltransferase
Bm1535	4.15193	Upregulated in M120 (F120)	TREhalase
Bm13907	0.589507	Upregulated in M120 (F120)	mannosyltransferase activity
Bm5757	1.19786	Upregulated in M120 (F120)	UDP-GlcNAc:betaGal beta-1,3-N-acetylglucosaminyltransferase 7/ keratan sulfates
Bm7534	1.06081	Upregulated in M120 (F120)	oligosaccharyltransferase/ N glycan precursor
Bm5863	1.01326	Upregulated in M120 (F120)	GPI anchor biosynthetic process
Bm9443	1.25537	Upregulated in M120 (F120)	GPI anchor biosynthetic process
Bm5065	5.13381	Upregulated in M120 (F120)	beta-1,4-N-acetylglucosaminyltransferase
Bm8305	1.10859	Upregulated in M120 (F120)	Polypeptide N-acetylgalactosaminyltransferase/ mucin type O- tn antigen
Bm4461	0.952633	Upregulated in M120 (F120)	glycogenin/sugar metabolism
Bm7274	0.902551	Upregulated in M120 (F120)	galactosylxylosylprotein 3-beta-galactosyltransferase/ proteoglycan synthesis
Bm6896	0.767102	Upregulated in M120 (F120)	chondroitin sulfate N-acetylgalactosaminyltransferase
Bm7363	0.794448	Upregulated in M120 (F120)	UDP-glucose:O-linked fucose beta-1,3-glucosyltransferase
Bm6614	0.606068	Upregulated in M120 (F120)	mannose-1-phosphate guanylyltransferase
Bm7837	1.70533	Upregulated in M120 (F120)	Alpha-(1,3)-fucosyltransferase 9
Bm4484	0.882923	Upregulated in M120 (F120)	Xylosyltransferase 2/ proteoglycans
Bm5241	0.873733	Upregulated in M120 (F120)	4-alpha-glucanotransferase/sugar metabolism
Bm10555	1.37133	Upregulated in M120 (F120)	beta-1,3-N-acetylglucosaminyltransferase 4/ glycophigolipids
Bm5986	1.07915	Upregulated in M120 (F120)	alpha-1,2-glucosyltransferase/ N glycan precursor
Bm2807	0.675148	Upregulated in M120 (F120)	UDP-glucose 4-epimerase/ galactose metabolism
Bm6130	1.44663	Upregulated in M120 (F120)	GDP-fucose protein O-fucosyltransferase 2/ O-fucose
Bm3135	0.639294	Upregulated in M120 (F120)	fructose-bisphosphate aldolase 2
Bm5161	1.16346	Upregulated in M120 (F120)	GPI anchor biosynthetic process
Bm13834	0.806085	Upregulated in M120 (F120)	GPI anchor biosynthetic process
Bm5999	0.650899	Upregulated in M120 (F120)	Beta-1,3-galactosyl-O-glycosyl-glycoprotein beta-1,6-N-acetylglucosaminyltransferase 3
Bm7565	0.874616	Upregulated in M120 (F120)
Bm5915	0.854509	Upregulated in M120 (F120)	GPI anchor biosynthetic process
Bm16951	6.01215	Upregulated in M120 (F120)	Dolichol phosphate-mannose biosynthesis regulatory protein
Bm9332	4.28578	Upregulated in M120 (F120)	beta-1,3-galactosyltransferase
Bm13773	0.982432	Upregulated in M120 (F120)	alpha-1,3/1,6-mannosyltransferase ALG2/ N glycan precursor
Bm13850	1.02988	Upregulated in M120 (F120)	fructose-1,6-bisphosphatase
Bm4374	0.76638	Upregulated in M120 (F120)	Adenosine 3'-phospho 5'-phosphosulfate transporter 2/ sulfation
Bm2923	5.03199	Upregulated in M120 (F120)	galactosylgalactosylxylosylprotein 3-beta-glucuronosyltransferase 1/ mannose type O glycans/ adds GlcA on terminal Gal
Bm6900	1.2599	Upregulated in M120 (F120)
Bm1194	6.97476	Upregulated in M120 (F120)	dolichyl-diphosphooligosaccharide--protein/glycosyltransferase subunit TMEM258
Bm5202	2.08911	Upregulated in M120 (F120)	N4-(beta-N-acetylglucosaminyl)-L-asparaginase
Bm6281	1.65402	Upregulated in M120 (F120)	glucosylceramidase
Bm10031	1.16376	Upregulated in M120 (F120)	UDP-glucose 4-epimerase
Bm4936	4.69775	Upregulated in M120 (F120)	Dystroglycan
Bm5792	1.95598	Upregulated in M120 (F120)	hexosaminidase
Bm2327	1.68509	Upregulated in M120 (F120)	trehalase
Bm2901	0.853406	Upregulated in M120 (F120)	DP-sugar transporter
Bm2312	3.29617	Upregulated in M120 (F120)	galactoyltransferase
Bm6721	1.89256	Upregulated in M120 (F120)	HEXosaminidase
Bm3585	1.16209	Upregulated in M120 (F120)	mannose type glycans
Bm6588	1.16917	Upregulated in M120 (F120)	glycogen synthase/sugar metabolism
Bm9431	2.45884	Upregulated in M120 (F120)	glycosidase
Bm551	3.13003	Upregulated in M120 (F120)	galactoyltransferase
Bm4929	3.52743	Upregulated in M120 (F120)	FUcosyl Transferase
Bm1127	4.20067	Upregulated in M120 (F120)	Beta-1,3-galactosyltransferase 2
Bm9737	1.50279	Upregulated in M120 (F120)	chitin synthase

### Sheet: Supp.Table.S2c
Table S2c. Differentially expressed glycogenes by glycosylation pathway
In Red are genes upregulated by Females and In Blue are those upregulated by Males
Glycosaminoglycan biosynthesis										Glycosphingolipid biosynthesis
Gene name	LogFC	Differential expression status	Description							Gene name	LogFC	Differential expression status	Description
Bm4732	-2.65778	Upregulated in F120 (M120)	Glycosaminoglycan biosynthesis - heparan sulfate / heparin							Bm10555	1.37133	Upregulated in M120 (F120)	beta-1,3-N-acetylglucosaminyltransferase 4/ glycophigolipids
Bm3148	-2.04258	Upregulated in F120 (M120)	Chondroitin sulfate proteoglycan 2							Bm1127	4.20067	Upregulated in M120 (F120)	Beta-1,3-galactosyltransferase 2
Bm4949	-1.46476	Upregulated in F120 (M120)	heparan sulfate proteoglycan biosynthetic proces							Bm4929	3.52743	Upregulated in M120 (F120)	FUcosyl Transferase/ glycosphingolipid
Bm5985	-1.9687	Upregulated in F120 (M120)	Glycosaminoglycan biosynthesis - chondroitin sulfate / dermatan sulfate							Bm4936	4.69775	Upregulated in M120 (F120)	Dystroglycan
Bm11663	-3.67179	Upregulated in F120 (M120)	Heparan SulphoTransferase
Bm522	-3.09102	Upregulated in F120 (M120)	exostosin-2							GPI anchor biosynthetic process
Bm8788	-3.00723	Upregulated in F120 (M120)	proteoglycan synthesis							Gene name	LogFC	Differential expression status	Description
Bm4703	-0.558778	Upregulated in F120 (M120)	Chondroitin sulfate synthase 1							Bm1843	0.635333	Upregulated in M120 (F120)	GPI anchor biosynthetic process
Bm5757	1.19786	Upregulated in M120 (F120)	UDP-GlcNAc:betaGal beta-1,3-N-acetylglucosaminyltransferase 7/ keratan sulfates							Bm5863	1.01326	Upregulated in M120 (F120)	GPI anchor biosynthetic process
Bm7274	0.902551	Upregulated in M120 (F120)	galactosylxylosylprotein 3-beta-galactosyltransferase/ proteoglycan synthesis							Bm9443	1.25537	Upregulated in M120 (F120)	GPI anchor biosynthetic process
Bm6896	0.767102	Upregulated in M120 (F120)	chondroitin sulfate N-acetylgalactosaminyltransferase							Bm5161	1.16346	Upregulated in M120 (F120)	GPI anchor biosynthetic process
Bm4484	0.882923	Upregulated in M120 (F120)	Xylosyltransferase 2/ proteoglycans							Bm13834	0.806085	Upregulated in M120 (F120)	GPI anchor biosynthetic process
Mucin type O-glycan biosynthesis
Gene name	LogFC	Differential expression status	Description
Bm6128	-1.23303	Upregulated in F120 (M120)	galactosyltransferase
Bm11156	-0.626088	Upregulated in F120 (M120)	mucin type O, Tn antigen enzyme
Bm6566	-0.49496	Upregulated in F120 (M120)	mucin type O, Tn antigen enzyme
Bm4696	-1.23734	Upregulated in F120 (M120)	mucin type O, Tn antigen enzyme
Bm3610	7.21158	Upregulated in M120 (F120)	mucin type O
Bm7136	0.741735	Upregulated in M120 (F120)	mucin type O/ Tn antigen
Bm5268	8.91323	Upregulated in M120 (F120)	mucin type O/core 6
Bm8305	1.10859	Upregulated in M120 (F120)	Polypeptide N-acetylgalactosaminyltransferase/ mucin type O- tn antigen
Bm5999	0.650899	Upregulated in M120 (F120)	Beta-1,3-galactosyl-O-glycosyl-glycoprotein beta-1,6-N-acetylglucosaminyltransferase 3
Other types of O-glycan biosynthesis
Gene name	LogFC	Differential expression status	Description
Bm2704	-0.612734	Upregulated in F120 (M120)	GDP-fucose protein O-fucosyltransferase 2/ o-linked fucose
Bm3441	-1.96326	Upregulated in F120 (M120)	galactosyltransferases/adds galactose on core fucose
Bm6053	-1.88699	Upregulated in F120 (M120)	Glycosyltransferase that initiates the elongation of O-linked fucose/ adds GlcNAc on fucose
Bm4815	-0.918575	Upregulated in F120 (M120)	protein O-GlcNAc transferase/ O-linked GlcNac
Bm5123	-0.798503	Upregulated in F120 (M120)	beta-1,2-N-acetylglucosaminyltransferase/Mannose type O-glycan biosynthesis
Bm5648	-1.28642	Upregulated in F120 (M120)	fukutin/Mannose type O-glycan biosynthesis
Bm4952	-3.2977	Upregulated in F120 (M120)	Mannose type O-glycan biosynthesis/ coreM3 extension
Bm7113	1.10857	Upregulated in M120 (F120)	beta-1,4-galactosyltransferase 3
Bm4993	0.802311	Upregulated in M120 (F120)	o-linked Fucose/peptide-O-fucosyltransferase
Bm7363	0.794448	Upregulated in M120 (F120)	UDP-glucose:O-linked fucose beta-1,3-glucosyltransferase
Bm6130	1.44663	Upregulated in M120 (F120)	GDP-fucose protein O-fucosyltransferase 2/ O-fucose
Bm2923	5.03199	Upregulated in M120 (F120)	galactosylgalactosylxylosylprotein 3-beta-glucuronosyltransferase 1/ mannose type O glycans/ adds GlcA on terminal Gal
N-Glycan biosynthesis
Gene name	LogFC	Differential expression status	Description
Bm9778	-1.17597	Upregulated in F120 (M120)	alpha-mannosidase
Bm4424	-2.6066	Upregulated in F120 (M120)	alpha-mannosidase
Bm7916	-1.25022	Upregulated in F120 (M120)	alpha-mannosidase
Bm4197	-4.00449	Upregulated in F120 (M120)	alpha-mannosidase
Bm2592	-0.69007	Upregulated in F120 (M120)	Mannosyl-oligosaccharide glucosidase/ N-glycan precursor trimming
Bm5050	-0.746704	Upregulated in F120 (M120)	alpha-1,3-mannosyl-glycoprotein beta-1,2-N-acetylglucosaminyltransferase/ Adds GlcNAc on mannose, paucimannose type
Bm6454	-0.91196	Upregulated in F120 (M120)	HEXosaminidase/paucimannose
Bm9680	1.00973	Upregulated in M120 (F120)	The proteins in this family are part of a complex of eight ER proteins that transfers core oligosaccharide from dolichol carrier to Asn-X-Ser/Thr motifs/ endoplasmic reticulum resident protein 44
Bm13957	0.536155	Upregulated in M120 (F120)	alpha-1,3-glucosyltransferase
Bm6987	0.590053	Upregulated in M120 (F120)	dolichol-phosphate mannosyltransferase/ N glycan precursor
Bm13977	0.514097	Upregulated in M120 (F120)	oligosaccharyltransferase/ N glycan precursor
Bm7534	1.06081	Upregulated in M120 (F120)	oligosaccharyltransferase/ N glycan precursor
Bm5065	5.13381	Upregulated in M120 (F120)	beta-1,4-N-acetylglucosaminyltransferase
Bm7274	0.902551	Upregulated in M120 (F120)	galactosylxylosylprotein 3-beta-galactosyltransferase/ proteoglycan synthesis
Bm5986	1.07915	Upregulated in M120 (F120)	alpha-1,2-glucosyltransferase/ N glycan precursor
Bm16951	6.01215	Upregulated in M120 (F120)	Dolichol phosphate-mannose biosynthesis regulatory protein
Bm13773	0.982432	Upregulated in M120 (F120)	alpha-1,3/1,6-mannosyltransferase ALG2/ N glycan precursor
Bm1194	6.97476	Upregulated in M120 (F120)	dolichyl-diphosphooligosaccharide--protein/glycosyltransferase subunit TMEM258
Bm5202	2.08911	Upregulated in M120 (F120)	N4-(beta-N-acetylglucosaminyl)-L-asparaginase
Bm6281	1.65402	Upregulated in M120 (F120)	glucosylceramidase
Bm5792	1.95598	Upregulated in M120 (F120)	hexosaminidase
Bm6721	1.89256	Upregulated in M120 (F120)	HEXosaminidase
Bm17065	8.02032	Upregulated in M120 (F120)	Alpha-mannosidase
Bm9431	2.45884	Upregulated in M120 (F120)	glycosidase
