## Supplementary material for "Sex-specific glycosylation of secreted immunomodulatory proteins in the filarial nematode *Brugia malayi*": Supp_table_S4

### Sheet: Supp.Table.S4
Table S4. Dimensionality reduction approaches to identify candidate immunomodulatory proteins sharing similar expression trends across all life stages with known immunomodulators
Gene lists following PCA clustering with known immunomodulators											Gene lists following MDS clustering with known immunomodulators												Combined analysis
Gene name	Description										Gene name	Description											Gene name
Bm13839	Phosphoglycerate kinase [Source:UniProtKB/TrEMBL;Acc:A0A0H5S3P5]										Bm5544	None											Bm5544
Bm8926	None										Bm14055	Bm14055, isoform a [Source:UniProtKB/TrEMBL;Acc:A0A1P6BMC5]											Bm14055
Bm7564	None										Bm2748	Tubulin alpha chain [Source:UniProtKB/TrEMBL;Acc:A0A158PYK1]											Bm2748
Bm6267	Galectin [Source:UniProtKB/TrEMBL;Acc:A0A0K0JMF7]										Bm7377	None											Bm7377
Bm10669	Cystatin [Source:UniProtKB/TrEMBL;Acc:A0A0K0IP24]										Bm3590	Pyruvate kinase [Source:UniProtKB/TrEMBL;Acc:A0A0K0JAY7]											Bm3590
Bm13750	BMA-CNX-1, isoform b [Source:UniProtKB/TrEMBL;Acc:A0A0K0IYV4]										Bm13880	Triosephosphate isomerase [Source:UniProtKB/TrEMBL;Acc:A0A0J9YA50]											Bm13880
Bm2972	Transcription factor BTF3 [Source:UniProtKB/TrEMBL;Acc:A0A0J9XWM6]										Bm2088	BMA-HSP-25, isoform c [Source:UniProtKB/TrEMBL;Acc:A0A1I9G2Y9]											Bm2088
Bm13837	ATP synthase subunit alpha [Source:UniProtKB/TrEMBL;Acc:A0A0K0IZ73]										Bm2195	Bm2195, isoform a; Bm2195, isoform a; Bm2196, isoform a; Bm2196, isoform a [Source:UniProtKB/TrEMBL;Acc:A0A1P6BTH6]											Bm2195
Bm13908	V-type proton ATPase subunit G [Source:UniProtKB/TrEMBL;Acc:A0A0K0IZG5]										Bm13750	BMA-CNX-1, isoform b [Source:UniProtKB/TrEMBL;Acc:A0A0K0IYV4]											Bm13750
Bm4360	BMA-DNJ-13, isoform c [Source:UniProtKB/TrEMBL;Acc:A0A0J9XYB9]										Bm10669	Cystatin [Source:UniProtKB/TrEMBL;Acc:A0A0K0IP24]											Bm10669
Bm13663	BMA-HSP-110 [Source:UniProtKB/TrEMBL;Acc:A0A0K0IYH1]										Bm8320	None											Bm8320
Bm9346	Bm9346 [Source:UniProtKB/TrEMBL;Acc:A0A0J9XRW3]										Bm4233	None											Bm4233
Bm6202	Reticulon-like protein [Source:UniProtKB/TrEMBL;Acc:A0A1P6C838]										Bm2972	Transcription factor BTF3 [Source:UniProtKB/TrEMBL;Acc:A0A0J9XWM6]											Bm2972
Bm382	None										Bm5298	Histone H2A [Source:UniProtKB/TrEMBL;Acc:A0A0K0JIB9]											Bm5298
Bm4756	Purine nucleoside phosphorylase [Source:UniProtKB/TrEMBL;Acc:A0A0H5RZ85]										Bm5722	BMA-SNB-1 [Source:UniProtKB/TrEMBL;Acc:A0A0K0JK39]											Bm5722
Bm7560	Bm7560 [Source:UniProtKB/TrEMBL;Acc:A0A0K0JSW5]										Bm6674	BMA-RPL-17 [Source:UniProtKB/TrEMBL;Acc:A0A0K0JP61]											Bm6674
Bm1779	Sodium/potassium-transporting ATPase subunit alpha [Source:UniProtKB/TrEMBL;Acc:A0A0K0J331]										Bm6061	Bm6061 [Source:UniProtKB/TrEMBL;Acc:A0A0J9Y7E7]											Bm6061
Bm10780	BMA-TTR-48 [Source:UniProtKB/TrEMBL;Acc:A0A0H5SPU8]										Bm13721	BMA-RPS-14, isoform b; Ribosomal protein S14 [Source:UniProtKB/TrEMBL;Acc:A0A1S0QIB0]											Bm13721
Bm3342	None										Bm3339	L-lactate dehydrogenase [Source:UniProtKB/TrEMBL;Acc:A0A0K0J9V1]											Bm3339
Bm2684	Bm2684 [Source:UniProtKB/TrEMBL;Acc:A0A0K0J707]										Bm14082	BMA-RPS-28 [Source:UniProtKB/TrEMBL;Acc:A0A0K0J071]											Bm14082
Bm13317	2,3-bisphosphoglycerate-independent phosphoglycerate mutase [Source:UniProtKB/Swiss-Prot;Acc:Q4VWF8]										Bm6870	Macrophage migration inhibitory factor homolog [Source:UniProtKB/Swiss-Prot;Acc:P91850]											Bm6870
Bm8660	Aspartic protease BmAsp-2 [Source:UniProtKB/TrEMBL;Acc:A0A0K0JWL1]										Bm7118	BMA-CCG-1, isoform a; BMA-CCG-1, isoform b [Source:UniProtKB/TrEMBL;Acc:A0A0K0JR01]											Bm7118
Bm6544	None										Bm4709	BMA-TTR-51 [Source:UniProtKB/TrEMBL;Acc:A0A0K0JFV0]											Bm4709
Bm9052	Bm9052 [Source:UniProtKB/TrEMBL;Acc:A0A0K0JXX5]										Bm7095	BMA-SQD-1 [Source:UniProtKB/TrEMBL;Acc:A0A0K0JQX1]											Bm7095
Bm13835	ATP synthase subunit beta [Source:UniProtKB/TrEMBL;Acc:A0A0K0IZ71]										Bm6327	Bm6327 [Source:UniProtKB/TrEMBL;Acc:A0A0K0JMP9]											Bm6327
Bm5654	Bm5654, isoform b; Bm5654, isoform c [Source:UniProtKB/TrEMBL;Acc:A0A0J9XVR9]										Bm2151	Cuticular glutathione peroxidase [Source:UniProtKB/Swiss-Prot;Acc:P67877]											Bm2151
Bm7385	None										Bm14036	Eukaryotic translation initiation factor 5A [Source:UniProtKB/TrEMBL;Acc:A0A0I9R327]											Bm14036
Bm8494	None										Bm2320	Bm2320 [Source:UniProtKB/TrEMBL;Acc:A0A0J9XU21]											Bm2320
Bm6674	BMA-RPL-17 [Source:UniProtKB/TrEMBL;Acc:A0A0K0JP61]										Bm12956	None											Bm12956
Bm6198	BMA-PCK-1, isoform b [Source:UniProtKB/TrEMBL;Acc:A0A0K0JM37]										Bm9762	Histone H2A [Source:UniProtKB/TrEMBL;Acc:A0A0K0K0E4]											Bm9762
Bm13880	Triosephosphate isomerase [Source:UniProtKB/TrEMBL;Acc:A0A0J9YA50]										Bm7575	BMA-DPY-30 [Source:UniProtKB/TrEMBL;Acc:A0A0J9XYF2]											Bm7575
Bm2748	Tubulin alpha chain [Source:UniProtKB/TrEMBL;Acc:A0A158PYK1]										Bm16941	Bm16941; Bm16941; Chain A, Structure Of A Brca2-Dss1 Complex., putative; Chain A, Structure Of A Brca2-Dss1 Complex., putative [Source:UniProtKB/TrEMBL;Acc:A8Q8I2]											Bm16941
Bm6061	Bm6061 [Source:UniProtKB/TrEMBL;Acc:A0A0J9Y7E7]										Bm7261	Polyadenylate-binding protein [Source:UniProtKB/TrEMBL;Acc:A0A1P6CAQ7]											Bm7261
Bm14055	Bm14055, isoform a [Source:UniProtKB/TrEMBL;Acc:A0A1P6BMC5]										Bm4128	BMA-NED-8 [Source:UniProtKB/TrEMBL;Acc:A0A0J9Y5V7]											Bm4128
Bm7377	None										Bm14045	BMA-RPS-9 [Source:UniProtKB/TrEMBL;Acc:A0A0K0J025]											Bm14045
Bm2088	BMA-HSP-25, isoform c [Source:UniProtKB/TrEMBL;Acc:A0A1I9G2Y9]										Bm13718	Bm13718 [Source:UniProtKB/TrEMBL;Acc:A0A0J9Y7T7]											Bm13718
Bm2195	Bm2195, isoform a; Bm2195, isoform a; Bm2196, isoform a; Bm2196, isoform a [Source:UniProtKB/TrEMBL;Acc:A0A1P6BTH6]										Bm3952	None											Bm3952
Bm7095	BMA-SQD-1 [Source:UniProtKB/TrEMBL;Acc:A0A0K0JQX1]										Bm4360	BMA-DNJ-13, isoform c [Source:UniProtKB/TrEMBL;Acc:A0A0J9XYB9]											Bm4360
Bm13721	BMA-RPS-14, isoform b; Ribosomal protein S14 [Source:UniProtKB/TrEMBL;Acc:A0A1S0QIB0]										Bm8362	Bm4654, isoform b [Source:UniProtKB/TrEMBL;Acc:A0A1P6CDE3]											Bm8362
Bm14082	BMA-RPS-28 [Source:UniProtKB/TrEMBL;Acc:A0A0K0J071]										Bm13663	BMA-HSP-110 [Source:UniProtKB/TrEMBL;Acc:A0A0K0IYH1]											Bm13663
Bm6870	Macrophage migration inhibitory factor homolog [Source:UniProtKB/Swiss-Prot;Acc:P91850]										Bm9052	Bm9052 [Source:UniProtKB/TrEMBL;Acc:A0A0K0JXX5]											Bm9052
Bm2320	Bm2320 [Source:UniProtKB/TrEMBL;Acc:A0A0J9XU21]										Bm7560	Bm7560 [Source:UniProtKB/TrEMBL;Acc:A0A0K0JSW5]											Bm7560
Bm5722	BMA-SNB-1 [Source:UniProtKB/TrEMBL;Acc:A0A0K0JK39]										Bm6202	Reticulon-like protein [Source:UniProtKB/TrEMBL;Acc:A0A1P6C838]											Bm6202
Bm5544	Actin; BMA-ACT-5 [Source:UniProtKB/TrEMBL;Acc:A0A0K0JJB8]										Bm6544	None											Bm6544
Bm678	Bm678, isoform a; Bm678, isoform b; Serine protease inhibitor 1 [Source:UniProtKB/TrEMBL;Acc:Q2VMT8]										Bm9346	Bm9346 [Source:UniProtKB/TrEMBL;Acc:A0A0J9XRW3]											Bm9346
Bm14036	Eukaryotic translation initiation factor 5A [Source:UniProtKB/TrEMBL;Acc:A0A0I9R327]										Bm13837	ATP synthase subunit alpha [Source:UniProtKB/TrEMBL;Acc:A0A0K0IZ73]											Bm13837
Bm17473	None										Bm13908	V-type proton ATPase subunit G [Source:UniProtKB/TrEMBL;Acc:A0A0K0IZG5]											Bm13908
Bm6977	None										Bm7385	None											Bm7385
Bm5611	None										Bm13317	2,3-bisphosphoglycerate-independent phosphoglycerate mutase [Source:UniProtKB/Swiss-Prot;Acc:Q4VWF8]											Bm13317
Bm3307	None										Bm3342	None											Bm3342
Bm2871	Peptidylprolyl isomerase [Source:UniProtKB/TrEMBL;Acc:A0A0K0J7U9]										Bm13835	ATP synthase subunit beta [Source:UniProtKB/TrEMBL;Acc:A0A0K0IZ71]											Bm13835
Bm7815	None										Bm7564	None											Bm7564
Bm6240	BMA-MLT-8, isoform a; BMA-MLT-8, isoform c [Source:UniProtKB/TrEMBL;Acc:A0A1P6C849]										Bm8660	Aspartic protease BmAsp-2 [Source:UniProtKB/TrEMBL;Acc:A0A0K0JWL1]											Bm8660
Bm3682	BMA-CPN-3 [Source:UniProtKB/TrEMBL;Acc:A0A0J9YBE7]										Bm1779	Sodium/potassium-transporting ATPase subunit alpha [Source:UniProtKB/TrEMBL;Acc:A0A0K0J331]											Bm1779
Bm17410	None										Bm6198	BMA-PCK-1, isoform b [Source:UniProtKB/TrEMBL;Acc:A0A0K0JM37]											Bm6198
Bm13661	Bm13661 [Source:UniProtKB/TrEMBL;Acc:A0A0K0IYG8]										Bm4180	BMA-HMG-1.2 [Source:UniProtKB/TrEMBL;Acc:A0A0J9Y0V3]											Bm4180
Bm2290	None										Bm13662	Bm13662, isoform b [Source:UniProtKB/TrEMBL;Acc:A0A0K0IYH0]											Bm13662
Bm4277	Galectin [Source:UniProtKB/TrEMBL;Acc:A0A0H5S1P8]										Bm13733	BMA-EEF-2 [Source:UniProtKB/TrEMBL;Acc:A0A0H5S693]											Bm13733
Bm3146	Bm3146, isoform a; Fatty-acid and retinol-binding protein 1 [Source:UniProtKB/TrEMBL;Acc:A0A0K0J905]										Bm7150	None											Bm7150
Bm10909	Cyanate hydratase [Source:UniProtKB/TrEMBL;Acc:A0A0J9Y2G5]										Bm11304	Bm2159, isoform e [Source:UniProtKB/TrEMBL;Acc:A0A0K0IRA5]											Bm11304
Bm11186	BMA-MYO-3 [Source:UniProtKB/TrEMBL;Acc:A0A1P6BIP7]										Bm4667	BMA-MBF-1 [Source:UniProtKB/TrEMBL;Acc:A0A0H5SBF1]											Bm4667
Bm18059	Profilin [Source:UniProtKB/TrEMBL;Acc:B2ZRT3]										Bm13717	BMA-RAB-7, isoform c [Source:UniProtKB/TrEMBL;Acc:A0A1P6BLP4]											Bm13717
Bm7639	Bm7639, isoform h [Source:UniProtKB/TrEMBL;Acc:A0A158Q1N0]										Bm13673	Proteasome subunit alpha type [Source:UniProtKB/TrEMBL;Acc:A0A0J9XPW0]											Bm13673
Bm8924	None										Bm1994	Bm1994, isoform a [Source:UniProtKB/TrEMBL;Acc:A0A0J9XXY9]											Bm1994
Bm5089	None										Bm10781	BMA-TTR-41 [Source:UniProtKB/TrEMBL;Acc:A0A0H5SAB8]											Bm10781
Bm7648	Galectin [Source:UniProtKB/TrEMBL;Acc:A0A158Q1N2]										Bm3340	BMA-GPB-1, isoform a; BMA-GPB-1, isoform c [Source:UniProtKB/TrEMBL;Acc:A0A0K0J9V3]											Bm3340
Bm6010	None										Bm382	None											Bm382
Bm5584	BMA-ENPL-1, isoform a; BMA-ENPL-1, isoform b [Source:UniProtKB/TrEMBL;Acc:A0A1P6C609]										Bm4482	BMA-VIG-1 [Source:UniProtKB/TrEMBL;Acc:A0A0H5S2C6]											Bm4482
Bm3908	Bm3908 [Source:UniProtKB/TrEMBL;Acc:A0A0K0JCC9]										Bm1930	BMA-LMP-1, isoform a; BMA-LMP-1, isoform b [Source:UniProtKB/TrEMBL;Acc:A0A0K0J3R8]											Bm1930
Bm2713	None										Bm9249	Bm9249 [Source:UniProtKB/TrEMBL;Acc:A0A0H5SI32]											Bm9249
Bm2964	Bm2964 [Source:UniProtKB/TrEMBL;Acc:A0A0I9N5M5]										Bm2684	Bm2684 [Source:UniProtKB/TrEMBL;Acc:A0A0K0J707]											Bm2684
Bm13781	Nucleoside diphosphate kinase [Source:UniProtKB/Swiss-Prot;Acc:P48817]										Bm8926	None											Bm8926
											Bm12558	None											Bm12558
											Bm10780	BMA-TTR-48 [Source:UniProtKB/TrEMBL;Acc:A0A0H5SPU8]											Bm10780
											Bm1892	Bm1892 [Source:UniProtKB/TrEMBL;Acc:A0A0H5SAB9]											Bm1892
											Bm6235	None											Bm6235
											Bm8632	BMA-HMG-1.1 [Source:UniProtKB/TrEMBL;Acc:A0A0K0JWH8]											Bm8632
											Bm4628	Bm4628; Ubiquitin [Source:UniProtKB/TrEMBL;Acc:A0A0K0JFG9]											Bm4628
											Bm5574	BMA-DNJ-19 [Source:UniProtKB/TrEMBL;Acc:A0A0K0JJG0]											Bm5574
											Bm3307	None											Bm3307
											Bm7639	Bm7639, isoform h [Source:UniProtKB/TrEMBL;Acc:A0A158Q1N0]											Bm7639
											Bm3908	Bm3908 [Source:UniProtKB/TrEMBL;Acc:A0A0K0JCC9]											Bm3908
											Bm3682	BMA-CPN-3 [Source:UniProtKB/TrEMBL;Acc:A0A0J9YBE7]											Bm3682
											Bm18059	Profilin [Source:UniProtKB/TrEMBL;Acc:B2ZRT3]											Bm18059
											Bm10909	Cyanate hydratase [Source:UniProtKB/TrEMBL;Acc:A0A0J9Y2G5]											Bm10909
											Bm4277	Galectin [Source:UniProtKB/TrEMBL;Acc:A0A0H5S1P8]											Bm4277
											Bm2290	None											Bm2290
											Bm5584	BMA-ENPL-1, isoform a; BMA-ENPL-1, isoform b [Source:UniProtKB/TrEMBL;Acc:A0A1P6C609]											Bm5584
											Bm5089	None											Bm5089
											Bm2871	Peptidylprolyl isomerase [Source:UniProtKB/TrEMBL;Acc:A0A0K0J7U9]											Bm2871
											Bm11186	BMA-MYO-3 [Source:UniProtKB/TrEMBL;Acc:A0A1P6BIP7]											Bm11186
											Bm6010	None											Bm6010
											Bm7648	Galectin [Source:UniProtKB/TrEMBL;Acc:A0A158Q1N2]											Bm7648
											Bm13839	Phosphoglycerate kinase [Source:UniProtKB/TrEMBL;Acc:A0A0H5S3P5]											Bm13839
											Bm3146	Bm3146, isoform a; Fatty-acid and retinol-binding protein 1 [Source:UniProtKB/TrEMBL;Acc:A0A0K0J905]											Bm3146
											Bm6267	Galectin [Source:UniProtKB/TrEMBL;Acc:A0A0K0JMF7]											Bm6267
											Bm2964	Bm2964 [Source:UniProtKB/TrEMBL;Acc:A0A0I9N5M5]											Bm2964
											Bm13781	Nucleoside diphosphate kinase [Source:UniProtKB/Swiss-Prot;Acc:P48817]											Bm13781
											Bm13661	Bm13661 [Source:UniProtKB/TrEMBL;Acc:A0A0K0IYG8]											Bm13661
											Bm3649	None											Bm3649
											Bm2713	None											Bm2713
																							Bm4756
																							Bm5654
																							Bm8494
																							Bm678
																							Bm17473
																							Bm6977
																							Bm5611
																							Bm7815
																							Bm6240
																							Bm17410
																							Bm8924
