## Supplementary material for "Sex-specific glycosylation of secreted immunomodulatory proteins in the filarial nematode *Brugia malayi*": Supp_Table_S6

### Sheet: Supp.Table. S6a
Table S6a. List of lectins used and their respective sugar affinites
Lectin	Species/Origin	Printing Concentration (µg/mL)	Rough Specificity /Inhibitory monosaccharide	Vendor/Source
GafD	recombinant GafD from Escherichia coli	500	GlcNAc	Generated in house
GS-II	Griffonia simplicifoia-II	500	GlcNAc	Vector
LEA	Lycopersicon esculentum	500	GlcNAc	Vector/EY
STA	Solanus tuberosum	500	GlcNAc	Vector
TL	Tulipa sp.	1000	GlcNAc	EY
WGA	Triticum vulgare	1000	GlcNAc	Vector/EY
UDA	Urtica dioica	1000	GlcNAc / Oligo mannose	EY
rGRFT / recombinant Griffithsin	Griffithsia sp.	1000	High mannose	Gift from O'Keefe
rCVN / recombinant Cyanovirin	Nostoc ellipsosporum	1000	High mannose	Gift from O'Keefe
rSVN / recombinant Scytovirin	Scytonema varium	500	High mannose	Gift from O'Keefe
ASA	Allium sativum	1000	Mannose	Vector
AMA	Allium moly	500	Oligo mannose	EY
GNA/GNL	Galanthus nivalis	1000	Oligo mannose	Vector/EY
HHL	Hippeastrum hybrid	1000	Oligo mannose	Vector
MNA-M	Morus nigra Morniga M	500	Oligo mannose	EY
NPA	Narcissus pseudonarcissus	500	Oligo mannose	Vector
PMA	Polygonatum multiflorum	500	Oligo mannose	EY
SNA-II	Sambucus nigra-II	500	α2 Fucose /oligo mannose	EY
AAL	Aleuria aurantia	500	Fucose	Vector
AOL	Aspergillus oryzae	1000	Fucose	TCI
LcH	Lens culinaris	500	Core Fucose	Vector
PSA	Pisum sativum	500	Core Fucose	Vector
PTL-II	Psophocarpus tetragonolobus-II	1000	α2 Fucose	Vector
TJA-II	Trichosanthes japonica-II	500	α2 Fucose	TCI
ACA	Amaranthus caudatus	1000	Gal-β1,3-GalNAc	Vector
APA	Abrus precatorius	500	Gal-β1,3-GalNAc / Lac	EY
PNA	Arachis hyogaea	500	Gal-β1,3-GalNAc	Vector/EY
MPA	Maclura pomifera	500	β1,3-GalNAc	Vector
AIA	Artocarpus integrifolia	500	β1,3-GalNAc	Vector
Blackbean	Blackbean crude	1000	GalNAc	EY
APP	Aegopodium podagraria	1000	GalNAc / Lac / Gal	EY
IRA	Iris hybrid	1000	GalNAc / Lac	EY
CSA	Cystisus scoparius	1000	Terminal GalNAc	EY
HAA	Homarus americanus	1000	Terminal GalNAc	EY
VVA	Vicia villosa	500	Terminal GalNAc	Vector/EY
DBA	Dolichos biflorus	500	GalNAc	Vector
GHA	Glechoma hederacea	500	GalNAc	EY
MNA-G	Morus nigra Morniga G	500	GalNAc	EY
GS-I	Griffonia simplicifoia	1000	α-Gal / Lac	Vector/EY
WFA	Wisteria floribunda	500	GalNAc-β1,4	Vector
BPA	Bauhinia purpurea	500	β-Gal / β-GalNAc	Vector
SBA	Glycine max	500	LacdiNAc	Vector
DSA	Datura stramonium	500	LacNAc	EY/Vector
ECA	Erythrina cristagalli	500	LacNAc	Vector
CA	Colchicum autumnale	1000	Bi-antennary N-linked glycans	EY
CAA	Caragana arborescens	500	Bi-antennary N-linked glycans	EY
Calsepa	Calystegia sepium	500	Bisecting N-linked glycans	EY
Anti-CD15 [ICRF29-2]	MAb mouse IgM [ICRF29-2]	500	Lewis X	R and D Systems
Anti-Lewis B [2-25-LE]	MAb mouse IgG [2-25LE]	1000	Lewis B	Abcam
Anti-Lewis Y [F3]	MAb mouse IgM [F3]	undiluted	Lewis Y	Abcam
PTL-I	Psophocarpus tetragonolobus-I	1000	Blood Group A	Vector
HPA	Helix pomatia	500	Blood Group A	EY/Sigma
PSL	Polyporus squamosus	1000	α2,6 sialylation	EY
SNA	Sambucus nigra	500	α2,6 sialylation	Vector/EY/Sigma
TJA-I	Trichosanthes japonica-I	1000	α2,6 sialylation	TCI
MAL-I	Maackia amurensis-I	1000	Sialylation/Sulfation	Vector
MAL-II	Maackia amurensis-II	1000	Sialylation/Sulfation	Vector
PHA-L	Phaseolus vulgaris Leukoagglutinin	500	β1,6 Branching N-Linked glycans	Vector/EY

### Sheet: Supp.Table. S6b
Table S6b. Significantly differentially bound lectins between male and female worms with the associated fluorescence intensity normalized readout.
Lectin	Species/Origin	Printing Concentration (µg/mL)	Rough Specificity /Inhibitory monosaccharide	Vendor/Source	Male	Male	Female	Female
TL	Tulipa sp.	1000	GlcNAc	EY	-1.01037	-0.704145	0.54659	0.427975
WGA	Triticum vulgare	1000	GlcNAc	Vector/EY	0.997159	0.917925	0.0139753	-0.232215
UDA	Urtica dioica	1000	GlcNAc / Oligo mannose	EY	-0.531972	-0.564478	0.267108	0.385325
AAL	Aleuria aurantia	500	Fucose	Vector	0.906058	0.504073	0.0314767	-0.786212
PTL-II	Psophocarpus tetragonolobus-II	1000	α2 Fucose	Vector	-1.40024	-1.06226	-0.367801	0.162845
TJA-II	Trichosanthes japonica-II	500	α2 Fucose	TCI	-1.37464	-1.20321	1.15553	1.06954
APA	Abrus precatorius	500	Gal-β1,3-GalNAc / Lac	EY	-1.88472	-1.91074	-0.0514773	0.222827
PNA	Arachis hyogaea	500	Gal-β1,3-GalNAc	Vector/EY	-0.734274	-0.676433	0.294769	0.155998
MPA	Maclura pomifera	500	β1,3-GalNAc	Vector	-1.15901	-1.22529	0.924246	1.0177
AIA	Artocarpus integrifolia	500	β1,3-GalNAc	Vector	-1.18105	-1.07909	0.797888	0.848068
APP	Aegopodium podagraria	1000	GalNAc / Lac / Gal	EY	-0.878518	-0.684232	1.20786	1.45697
IRA	Iris hybrid	1000	GalNAc / Lac	EY	-1.15914	-0.720763	0.621422	0.61062
CSA	Cystisus scoparius	1000	Terminal GalNAc	EY	-1.39061	-1.22656	1.01689	1.29089
HAA	Homarus americanus	1000	Terminal GalNAc	EY	-1.17817	-1.14845	0.943191	1.24246
VVA	Vicia villosa	500	Terminal GalNAc	Vector/EY	-1.33241	-1.24951	1.22865	1.40103
DBA	Dolichos biflorus	500	GalNAc	Vector	-1.53486	-1.36487	0.729947	1.1407
GHA	Glechoma hederacea	500	GalNAc	EY	-0.657302	0	1.27053	1.35231
MNA-G	Morus nigra Morniga G	500	GalNAc	EY	-0.800488	-0.789664	1.21202	1.51122
GS-I	Griffonia simplicifoia	1000	α-Gal / Lac	Vector/EY	-1.13118	-1.03029	1.046	1.1277
WFA	Wisteria floribunda	500	GalNAc-β1,4	Vector	-2.12319	-1.88574	0.542566	0.928211
BPA	Bauhinia purpurea	500	β-Gal / β-GalNAc	Vector	-1.78145	-1.54901	0.327897	0.396996
SBA	Glycine max	500	LacdiNAc	Vector	-1.88204	-1.75716	0.38777	0.51654
ECA	Erythrina cristagalli	500	LacNAc	Vector	-1.255	-1.16596	-0.240375	0.036058
HPA	Helix pomatia	500	Blood Group A	EY/Sigma	-0.721944	-0.545575	1.21353	1.34121
